# Acropetal and basipetal cardenolide transport in *Erysimum cheiranthoides* (wormseed wallflower)

**DOI:** 10.1101/2021.09.03.458893

**Authors:** Martin L. Alani, Gordon C. Younkin, Mahdieh Mirzaei, Pavan Kumar, Georg Jander

## Abstract

Plant specialized metabolites are often subject to within-plant transport and have tissue-specific distribution patterns. Among plants in the Brassicaceae, the genus *Erysimum* is unique in producing not only glucosinolates but also cardenolides as defense against insect herbivory. Ten cardenolides were detected with varying abundance in different tissues of *Erysimum cheiranthoides* (wormseed wallflower). As is predicted by the optimal defense theory, cardenolides were most abundant in young leaves and reproductive tissues. The lowest concentrations were observed in senescing leaves and roots. Crosses between wildtype *E. cheiranthoides* and a mutant line with an altered cardenolide profile showed that the seed cardenolide phenotype is determined entirely by the maternal genotype. Prior to the development of the first true leaves, seedling cotyledons also had the maternal cardenolide profile. Hypocotyl grafting experiments showed that the root cardenolide profile is determined entirely by the aboveground plant genotype. In further grafting experiments, there was no evidence of cardenolide transport into the leaves, but a mixed cardenolide profile was observed in the stems and inflorescences of plants that had been grafted at vegetative and flowering growth stages, respectively. Together, these results indicate that *E. cheiranthoides* leaves are a site of cardenolide biosynthesis and therefore also the plant tissue that is most likely to be expressing the relevant biosynthetic genes.
