## Supplemental Table S1 for "Acropetal and basipetal cardenolide transport in *Erysimum cheiranthoides* (wormseed wallflower)"

### Sheet: Sheet1
Table S1. Masses and retention times for cardenolides detected in E. cheiranthoides
Assays to detect cardenolides in different E. cheiranthoides tissue types (Figures 2 and S1)
compound name	formula	m/z+H	retention time (mins)
helveticoside	C29H42O9	535.291	4.3311
erychroside	C34H50O13	667.333	4.02436
cannogenin_digitoxose_glucose (Can-32)	C35H52O13	681.349	4.23905
glucodigifucoside	C35H54O13	683.364	4.47554
erysimoside	C35H52O14	697.343	3.91224
erycordin	C35H54O14	699.359	4.07538
cheirotoxin	C35H52O15	713.338	3.79619
digitoxigenin_acetyl-deoxyhexose_glucose (Dig-19)	C37H56O14	725.375	4.68602
digitoxigenin_acetyl-glucose_glucose (Dig-20)	C37H56O15	741.37	4.29134
Assays to detect cardenolides in experiments involving grafting and genetic crosses
compound name	formula	m/z+H	retention time (mins)
Dig10	C29H44O8	521.311	4.3
glucodigitoxigenin	C29H44O9	537.306	3.86
glucodigifucoside	C35H54O13	683.364	4.05
erycordin	C35H54O14	699.359	3.69
helveticoside	C29H42O9	535.291	3.86
erychroside	C34H50O13	667.333	3.6
erysimoside	C35H52O14	697.343	3.51
cheirotoxin	C35H52O15	713.338	3.45
